# Glucose Metabolism Sustains Aberrant STAT3 Signaling in Colorectal Cancer via Glycosylated Paracrine Factors

**DOI:** 10.1101/2025.07.22.666143

**Authors:** Kathryn Buscher, Kelsey Temprine, Christopher Mays, Noora Aabed, Samuel Kerk, Hannah N. Bell, Joseph A. Nieto Carrion, Harrison Greenbaum, Varun Ponnusamy, Sadeesh K. Ramakrishnan, Costas A. Lyssiotis, Xiang Xue, Yatrik M. Shah

## Abstract

The JAK-STAT3 signaling pathway is a key driver of colorectal cancer (CRC) progression. While STAT3 is canonically activated by cytokines such as IL-6, this activation is typically transient due to negative feedback mechanisms. In CRC, however, STAT3 is aberrantly and persistently activated, promoting tumor cell proliferation and survival. Here, we demonstrate that glucose sustains STAT3 activation independent of cytokine availability. By manipulating glucose metabolism, we show that both glucose and its downstream metabolite, GlcNAc, are essential for maintaining STAT3 activation. Moreover, cells with high basal STAT3 activity produce glucose-dependent glycosylated proteins that can activate STAT3 in neighboring cells via paracrine signaling. Proteomic analysis identified multiple candidate proteins involved in this process; however, no single protein was sufficient to fully activate STAT3, suggesting that a combination of glycosylated proteins likely acts synergistically. In vivo, inhibition of glycolysis reduces STAT3 activation in tumors, and genetic deletion of STAT3 in subcutaneous tumor models significantly decreases tumor growth. Together, these findings uncover a novel mechanism by which glucose metabolism supports sustained STAT3 activation in CRC, highlighting a potential metabolic vulnerability for therapeutic targeting.
