## Supplemental Table 2 for "Glucose Metabolism Sustains Aberrant STAT3 Signaling in Colorectal Cancer via Glycosylated Paracrine Factors"

### Sheet: Sheet1
Protein Name	Accession Number	HCT116 LogFC	SW480 LogFC	Known Effect on STAT3	References
A4GALT	Q9NPC4	3.85262	3.13154	No link between protein and STAT3 activation
AGRN	O00468	4.35137	2.04893	No link between protein and STAT3 activation
AREG	P15514	2.24015	11.1097	Mixed STAT3 regulation	Supp. 1-5
BMP4	P12644	8.7561	7.35846	Mixed STAT3 regulation	Supp. 6, 7
CD109	Q6YHK3	5.8348	2.44016	Increases STAT3 activation	34-36 (Main Text)
CDH3	P22223	3.80741	4.9439	No link between protein and STAT3 activation
CFB	P00751	4.49605	4.44764	Increases STAT3 activation	Supp. 8
CHRD	Q9H2X0	2.30611	2.49947	No link between protein and STAT3 activation
CILP2	Q8IUL8	3.88147	6.09737	No link between protein and STAT3 activation
COCH	O43405	9.00872	7.8722	Expression controlled by STAT3	Supp. 9
COL12A1	Q99715	16.8257	4.11601	STAT3 activation is not changed	Supp. 10
COL18A1	P39060	10.996	7.04393	No link between protein and STAT3 activation
COL6A2	P12110	6.8507	6.47486	Expression controlled by STAT3	Supp. 11
CPA4	Q9UI42	9.51923	17.8077	No link between protein and STAT3 activation
CPOX	P36551	2.56161	3.88604	No link between protein and STAT3 activation
CRLF1	O75462	11.8655	8.63417	Increases STAT3 activation	Supp. 12-14
CSPG4	Q6UVK1	3.31826	2.31251	No link between protein and STAT3 activation
CST6	Q15828	17.4121	11.2121	No link between protein and STAT3 activation
CTHRC1	Q96CG8	4.76325	4	No link between protein and STAT3 activation
DCBLD2	Q96PD2	6.3663	5.06755	No direct link between protein and STAT3 activation
DDR1	Q08345	3.19137	2.05253	Increases STAT3 activation	Supp. 15, 16
DKK1	O94907	6.45286	11.2691	Expression controlled by STAT3	Supp. 17, 18
DSC2	Q02487	13.9289	10.5228	No link between protein and STAT3 activation
EPCAM	P16422	13.0843	16.4194	Increases STAT3 activation	Supp. 19, 20
ERVMER34-1	Q9H9K5	9.86602	7.19967	No link between protein and STAT3 activation
FAM20C	Q8IXL6	4.38976	2.68683	Increases STAT3 activation	Supp. 21, 22
FAT1	Q14517	6.40735	2.21733	circFAT1 increases STAT3 activation	Supp. 23
FGFR4	P22455	2.57072	2.41065	Increases STAT3 activation	Supp. 24-26
FSTL1	Q12841	8.18364	9.84006	Correlation of FSTL1 expression and STAT3 activation	Supp. 27
GDF15	Q99988	4.08967	9.89936	Mixed STAT3 regulation	Supp. 28, 29
GFY	I3L273	89.5455	20.3939	No link between protein and STAT3 activation
HS6ST2	Q96MM7	3.10175	2.1672	No link between protein and STAT3 activation
ICAM5	Q9UMF0	3.32076	3.16366	No link between protein and STAT3 activation
IFNL1	Q8IU54	7.78232	7.55506	No link between protein and STAT3 activation
IGFBP2	P18065	2.03985	3.96546	Increases STAT3 activation	Supp. 30-34
ITGB4	P16144	7.32259	3.88361	Expression controlled by STAT3	Supp. 35
ITGBL1	O95965	6.53659	8.24739	STAT3 activation is not changed	Supp. 36
JAG1	P78504	3.15733	2.38353	Expression controlled by STAT3	Supp. 37-39
KITLG	P21583	44.4727	48.5302	Increases STAT3 activation	Supp. 40, 41
KLK6	Q92876	11.3572	15.1282	Increases STAT3 activation	Supp. 42
L1CAM	P32004	17.1142	16.4634	Increases STAT3 activation	Supp. 43, 44
LAMC2	Q13753	3.66926	4.45571	Increases STAT3 activation	Supp. 45
LGALS3BP	Q08380	5.78267	8.24176	No link between protein and STAT3 activation
LOXL2	Q9Y4K0	9.17426	7.15955	No link between protein and STAT3 activation
LSR	Q86X29	3.17907	3.29516	Expression controlled by STAT3	Supp. 46
LTBP3	Q9NS15	2.91193	2.6611	STAT3 target gene	Supp. 47
LTBP4	Q8N2S1	3.91869	4.41493	No link between protein and STAT3 activation
MAN1A1	P33908	3.35951	3.73111	No link between protein and STAT3 activation
MCAM	P43121	3.25787	6.63426	Decreases STAT3 activation	Supp. 48
MFAP2	P55001	10.5819	12.5	No link between protein and STAT3 activation
MSLN	Q13421	16.1732	28.5083	Increases STAT3 activation	Supp. 49-51
NECTIN3	Q9NQS3	8.55287	6.07808	No link between protein and STAT3 activation
NOTCH3	Q9UM47	3.24727	3.62909	Notch signaling controls STAT3 activation	Supp. 37-39
NOTUM	Q6P988	3.25618	2.76854	No link between protein and STAT3 activation
NPW	Q8N729	6.27322	9.90893	Correlation of NPW expression and STAT3 activation	Supp. 52
NT5E	P21589	5.29973	10.6735	Expression controlled by STAT3; adenosine increases STAT3 expression	Supp. 53-56
NTN4	Q9HB63	3.70748	2.90476	Increases STAT3 activation	Supp. 57
OLFML2A	Q68BL7	9.33778	7.04723	No link between protein and STAT3 activation
PCOLCE2	Q9UKZ9	7.46504	5.52374	No link between protein and STAT3 activation
PCSK9	Q8NBP7	16.2469	8.20885	Mixed STAT3 regulation	Supp. 58, 59
PDLIM5	Q96HC4	2.04163	11.0536	No link between protein and STAT3 activation, some link with STAT3 expression	Supp. 60
PTPRS	Q13332	7.13793	6.06897	No link between protein and STAT3 activation
PXDN	Q92626	9.66965	6.49707	No link between protein and STAT3 activation
S100A4	P26447	2.48003	11.5849	Increases STAT3 activation	Supp. 61-65
SEMA3A	Q14563	2.90965	2.22401	Decreases STAT3 activation	Supp. 66, 67
SEMA7A	O75326	3.32017	2.90778	Increases STAT3 activation	Supp. 68
SERPINA5	P05154	6.60335	6.40968	No link between protein and STAT3 activation
SERPINE2	P07093	13.4147	10.8815	Increases STAT3 activation	Supp. 69
SLC3A2	P08195	3.2511	3.95888	No link between protein and STAT3 activation
SPARC	P09486	4.84617	19.988	Decreases STAT3 activation	Supp. 70, 71
SPOCK3	Q9BQ16	3.11516	6.34172	No link between protein and STAT3 activation
ST14	Q9Y5Y6	12.8771	8.8001	No link between protein and STAT3 activation
STC2	O76061	5.78349	4.59	Increases STAT3 activation	Supp. 72, 73
TINAGL1	Q9GZM7	9.71497	4.41556	No link between protein and STAT3 activation
TMEM132A	Q24JP5	2.41515	2.41498	No link between protein and STAT3 activation
TWSG1	Q9GZX9	3.68102	3.52153	No link between protein and STAT3 activation
VCAN	P13611	16.0778	3.24211	Increases STAT3 activation	Supp. 74
